# The intricate triangular interaction between protective microbe, pathogen, and host genetics determines fitness of the metaorganism

**DOI:** 10.1101/2023.03.22.533850

**Authors:** Hanne Griem-Krey, Carola Petersen, Inga K. Hamerich, Hinrich Schulenburg

**Author notes:** Corresponding Author: Hinrich Schulenburg. Shared first authorship (Hanne Griem-Krey, Carola Petersen).

## Abstract

The microbiota shapes host biology in numerous ways. One example is protection against pathogens, which is likely critical for host fitness in consideration of the ubiquity of pathogens. The host itself can affect abundance of microbiota or pathogens, which has usually been characterised in separate studies. To date, however, it is unclear how the host influences the interaction with both simultaneously and how this triangular interaction determines fitness of the host-microbe assemblage, the so-called metaorganism. To address this current knowledge gap, we focused on a triangular model interaction, consisting of the nematode *Caenorhabditis elegans*, its immune-protective symbiont *Pseudomonas lurida* MYb11, and its pathogen *Bacillus thuringiensis* Bt679. We combined the two microbes with *C. elegans* mutants with altered immunity and/or microbial colonisation, and found that (i) under pathogen stress, immunocompetence has a larger influence on metaorganism fitness than colonisation with the protective microbe, (ii) in almost all cases, MYb11 still improves fitness, and (iii) disruption of p38 MAPK signalling, which contributes centrally to immunity against Bt679, completely reverses the protective effect of MYb11, which further reduces nematode survival and fitness upon infection with Bt679. Our study highlights the complex interplay between host genetics, protective microbe, and pathogen in shaping metaorganism biology.
