## Supplementary Table S2 for "The intricate triangular interaction between protective microbe, pathogen, and host genetics determines fitness of the metaorganism"

### Sheet: Overview
Overview of Tables
Table S2-1	Statistical analyses of P. lurida MYb11 and E. coli OP50 colonisation rates in C. elegans after B. thuringiensis Bt679 infection (Figure 1B)
Table S2-2	Statistical analyses of B. thuringiensis Bt679 colonisation rates in C. elegans on P. lurida MYb11 or E. coli OP50 (Figure 1C)
Table S2-3	Statistical analyses of C. elegans survival rates on P. lurida MYb11 or E. coli OP50 after infection with different concentrations of B. thuringiensis Bt679 spores (Figure 2)
Table S2-4	Statistical analyses of C. elegans population growth rates on P. lurida MYb11 or E. coli OP50 mixed with pathogenic B. thuringiensis Bt679 or non-pathogenic Bt407 (Figure 3)
Table S2-5	Statistical analyses of the relative proportion of C. elegans after competition with the GFP-labelled reference strain (Figure 4B)
Table S2-6	Statistical analyses of P. lurida MYb11 colonisation rates in different C. elegans genotypes (Figure S1A)
Table S2-7	Statistical analysis of survival rates of different C. elegans genotypes on P. lurida MYb11 after infection with different concentrations of B. thuringiensis Bt679 spores (Figure S1B)

### Sheet: Table S2-1
Table S2-1. Statistical analyses of P. lurida MYb11 and E. coli OP50 colonisation rates in C. elegans after B. thuringiensis Bt679 infection (Figure 1B), p-values corrected for multiple comparisons with FDR, n = 4.
Shapiro-Wilk Normality test
C. elegans strain	bacterium	Bt strain	p-value	asterisk
N2	MYb11	Bt679	0.00844129	**
N2	OP50	Bt679	0.721678
N2	MYb11	no Bt	0.132705
N2	OP50	no Bt	0.849146
dbl-1	MYb11	Bt679	0.282006
dbl-1	OP50	Bt679	0.00363809	**
dbl-1	MYb11	no Bt	0.00333891	**
dbl-1	OP50	no Bt	0.312474
phm-2	MYb11	Bt679	0.259579
phm-2	OP50	Bt679	0.155567
phm-2	MYb11	no Bt	0.698632
phm-2	OP50	no Bt	0.986415
pmk-1	MYb11	Bt679	0.0140175	*
pmk-1	OP50	Bt679	0.00401514	**
pmk-1	MYb11	no Bt	0.0644781
pmk-1	OP50	no Bt	0.210418
Pairwise comparisons using Wilcoxon rank sum exact test
C. elegans strain	bacterium	Bt strain	comparison	p-value	corrected p-value	asterisk
N2	MYb11	Bt679	OP50	0.0285714	0.039	*
N2	MYb11	no Bt	OP50	0.0285714	0.039	*
N2	MYb11	Bt679	no Bt	0.485714	0.534
N2	OP50	Bt679	no Bt	0.485714	0.534
dbl-1	MYb11	Bt679	OP50	0.0285714	0.039	*
dbl-1	MYb11	no Bt	OP50	0.0285714	0.039	*
dbl-1	MYb11	Bt679	no Bt	0.0285714	0.039	*
dbl-1	OP50	Bt679	no Bt	0.885714	0.899
dbl-1	MYb11	Bt679	N2	0.0285714	0.039	*
dbl-1	OP50	Bt679	N2	0.885714	0.899
dbl-1	MYb11	no Bt	N2	0.0285714	0.039	*
dbl-1	OP50	no Bt	N2	0.885714	0.899
phm-2	MYb11	Bt679	OP50	0.0285714	0.039	*
phm-2	MYb11	no Bt	OP50	0.0285714	0.039	*
phm-2	MYb11	Bt679	no Bt	0.114286	0.135
phm-2	OP50	Bt679	no Bt	0.0285714	0.039	*
phm-2	MYb11	Bt679	N2	0.0285714	0.039	*
phm-2	OP50	Bt679	N2	0.0285714	0.039	*
phm-2	MYb11	no Bt	N2	0.0285714	0.039	*
phm-2	OP50	no Bt	N2	0.0285714	0.039	*
Pairwise comparisons using Wilcoxon rank sum exact test
C. elegans strain	bacterium	Bt strain	comparison	p-value	corrected p-value	asterisk
pmk-1	MYb11	Bt679	OP50	0.114	0.171
pmk-1	MYb11	no Bt	OP50	0.029	0.057	(*)
pmk-1	MYb11	Bt679	no Bt	0.029	0.057	(*)
pmk-1	OP50	Bt679	no Bt	0.2	0.24

### Sheet: Table S2-2
Table S2-2. Statistical analyses of B. thuringiensis Bt679 colonisation rates in C. elegans on P. lurida MYb11 or E. coli OP50 (Figure 1C), p-values corrected for multiple comparisons with FDR, n = 4.
Shapiro-Wilk Normality test
C. elegans strain	bacterium	Bt strain	W	p-value	asterisk
N2	MYb11	Bt679	0.77264	0.06153
N2	OP50	Bt679	0.85459	0.2414
dbl-1	MYb11	Bt679	0.97373	0.8644
dbl-1	OP50	Bt679	0.62978	0.001241	**
phm-2	MYb11	Bt679	0.82527	0.1558
phm-2	OP50	Bt679	All values are identical (i.e. = 0)
pmk-1	MYb11	Bt679	All values are identical (i.e. = 0)
pmk-1	OP50	Bt679	0.68656	0.008008	**
Wilcoxon rank sum test with continuity correction
C. elegans strain	bacterium	Bt strain	comparison	W	p-value	corrected p-value	asterisk
N2	MYb11	Bt679	OP50	13	0.1913	0.334775
dbl-1	MYb11	Bt679	OP50	13.5	0.1241	0.334775
dbl-1	MYb11	Bt679	N2	10	0.665	0.775833
dbl-1	OP50	Bt679	N2	5.5	0.505	0.707
phm-2	MYb11	Bt679	OP50	12	0.1859	0.334775
phm-2	MYb11	Bt679	N2	7	0.8845	0.8845
phm-2	OP50	Bt679	N2	4	0.1859	0.334775
pmk-1	MYb11	Bt679	OP50	4	0.1859	N/A

### Sheet: Table S2-3
Table S2-3. Statistical analyses of C. elegans survival rates on P. lurida MYb11 or E. coli OP50 after infection with different concentrations of B. thuringiensis Bt679 spores (Figure 2), p-values corrected for multiple comparisons with FDR, n = 8.
Generalized linear model, post hoc analysis via Tukey HSD
model: glm(formula = cbind(worms alive, worms dead) ~ worm strain and food bacterium + Bt concentration, family = binomial)
C. elegans strain	bacterium	Bt strain	comparison	estimate	standard error	z-value	p-value	corrected p-value	asterisk
N2	MYb11	Bt679	OP50	-2.6457	0.1783	-14.842	< 0,001	< 0,001	***
dbl-1	MYb11	Bt679	OP50	-2.6483	0.2232	-11.864	< 0,001	< 0,001	***
dbl-1	MYb11	Bt679	N2	-0.6319	0.2596	-2.434	0.01494	0.01609	*
dbl-1	OP50	Bt679	N2	-0.6293	0.1165	-5.402	< 0,001	< 0,001	***
phm-2	MYb11	Bt679	OP50	0.1573	0.1153	1.365	0.17232	0.1787
phm-2	MYb11	Bt679	N2	-2.5152	0.1797	-13.998	< 0,001	< 0,001	***
phm-2	OP50	Bt679	N2	0.2878	0.1129	2.55	0.01078	0.01207	*
pmk-1	MYb11	Bt679	OP50	1.189	0.1321	9.003	< 0,001	< 0,001	***
pmk-1	MYb11	Bt679	N2	-5.7476	0.1987	-28.928	< 0,001	< 0,001	***
pmk-1	OP50	Bt679	N2	-1.913	0.1168	-16.372	< 0,001	< 0,001	***

### Sheet: Table S2-4
Table S2-4. Statistical analyses of C. elegans population growth rates on P. lurida MYb11 or E. coli OP50 mixed with pathogenic B. thuringiensis Bt679 or non-pathogenic Bt407 (Figure 3), p-values corrected for multiple comparisons with FDR, n = 8.
Shapiro-Wilk Normality test
C. elegans strain	bacterium	Bt strain	p-value	asterisk
N2	MYb11	Bt679	0.0248925	*
N2	OP50	Bt679	0.524612
N2	MYb11	no Bt	0.784
N2	OP50	no Bt	0.331911
dbl-1	MYb11	Bt679	0.574218
dbl-1	OP50	Bt679	0.137397
dbl-1	MYb11	no Bt	0.499798
dbl-1	OP50	no Bt	0.881879
phm-2	MYb11	Bt679	0.453215
phm-2	OP50	Bt679	0.124109
phm-2	MYb11	no Bt	0.069746
phm-2	OP50	no Bt	0.045002	*
pmk-1	MYb11	Bt679	0.381048
pmk-1	OP50	Bt679	0.628237
pmk-1	MYb11	no Bt	0.644083
pmk-1	OP50	no Bt	0.947187
Pairwise comparisons using Wilcoxon rank sum test with continuity correction
C. elegans strain	bacterium	Bt strain	comparison	p-value	corrected p-value	asterisk
N2	MYb11	Bt679	OP50	< 0,001	0.0011	**
N2	MYb11	Bt407	OP50	< 0,001	0.0011	**
N2	MYb11	Bt679	Bt407	< 0,001	0.0011	**
N2	OP50	Bt679	Bt407	< 0,001	0.0011	**
dbl-1	MYb11	Bt679	OP50	< 0,001	0.0011	**
dbl-1	MYb11	Bt407	OP50	< 0,001	0.0011	**
dbl-1	MYb11	Bt679	Bt407	< 0,001	0.0011	**
dbl-1	OP50	Bt679	Bt407	< 0,001	0.0011	**
dbl-1	MYb11	Bt679	N2	< 0,001	0.0011	**
dbl-1	MYb11	Bt407	N2	< 0,001	0.0011	**
dbl-1	OP50	Bt679	N2	0.01008	0.0116	*
dbl-1	OP50	Bt407	N2	< 0,001	0.0011	**
phm-2	MYb11	Bt679	OP50	0.00195	0.0023	**
phm-2	MYb11	Bt407	OP50	< 0,001	0.0011	**
phm-2	MYb11	Bt679	Bt407	< 0,001	0.0011	**
phm-2	OP50	Bt679	Bt407	< 0,001	0.0011	**
phm-2	MYb11	Bt679	N2	< 0,001	0.0011	**
phm-2	OP50	Bt679	N2	< 0,001	0.0011	**
phm-2	MYb11	Bt407	N2	< 0,001	0.0011	**
phm-2	OP50	Bt407	N2	< 0,001	0.0011	**
pmk-1	MYb11	Bt679	OP50	0.18698	0.1951
pmk-1	MYb11	Bt407	OP50	< 0,001	0.0011	**
pmk-1	MYb11	Bt679	Bt407	< 0,001	0.0011	**
pmk-1	OP50	Bt679	Bt407	< 0,001	0.0011	**
pmk-1	MYb11	Bt679	N2	< 0,001	0.0011	**
pmk-1	OP50	Bt679	N2	< 0,001	0.0011	**
pmk-1	MYb11	Bt407	N2	0.95812	0.9581
pmk-1	OP50	Bt407	N2	0.15625	0.1645

### Sheet: Table S2-5
Table S2-5. Statistical analyses of the relative proportion of C. elegans after competition with the GFP-labelled reference strain (Figure 4B), p-values corrected for multiple comparisons with FDR, n = 4 for Bt679 treatments, n = 5 for treatments without Bt.
Shapiro-Wilk Normality test
C. elegans strain	bacterium	Bt strain	p-value	asterisk
N2	MYb11	Bt679	0.21432
N2	OP50	Bt679	0.435306
N2	MYb11	no Bt	0.366669
N2	OP50	no Bt	0.5127
dbl-1	MYb11	Bt679	0.326659
dbl-1	OP50	Bt679	0.179589
dbl-1	MYb11	no Bt	0.502728
dbl-1	OP50	no Bt	0.688195
phm-2	MYb11	Bt679	0.961544
phm-2	OP50	Bt679	0.131454
phm-2	MYb11	no Bt	0.806747
phm-2	OP50	no Bt	0.756332
pmk-1	MYb11	Bt679	0.483781
pmk-1	OP50	Bt679	0.66066
pmk-1	MYb11	no Bt	0.439884
pmk-1	OP50	no Bt	0.495633
F-test to compare two variances
C. elegans strain	bacterium	Bt strain	comparison	F	num df	denom df	p-value	asterisk
N2	MYb11	Bt679	OP50	1.2566	3	3	0.8555
dbl-1	MYb11	Bt679	OP50	0.40377	3	3	0.4759
phm-2	MYb11	Bt679	OP50	0.9844	3	3	0.99
pmk-1	MYb11	Bt679	OP50	0.36571	3	3	0.4307
N2	MYb11	no Bt	OP50	1.9904	4	4	0.5214
dbl-1	MYb11	no Bt	OP50	2.1187	4	4	0.485
phm-2	MYb11	no Bt	OP50	2.1775	4	4	0.4696
pmk-1	MYb11	no Bt	OP50	0.12973	4	4	0.07306
T-test
C. elegans strain	bacterium	Bt strain	comparison	test	t	df	p-value	corrected p-value	asterisk
N2	MYb11	Bt679	0.5	One Sample T-test	2.3289	3	0.1023	0.17565
N2	OP50	Bt679	0.5	One Sample T-test	2.1821	3	0.1171	0.17565
N2	MYb11	Bt679	OP50	Two Sample T-test	0.28259	6	0.785	0.7851
dbl-1	MYb11	Bt679	0.5	One Sample T-test	0.82658	3	0.4691	0.70365
dbl-1	OP50	Bt679	0.5	One Sample T-test	0.8772	3	0.445	0.70365
dbl-1	MYb11	Bt679	OP50	Two Sample T-test	-0.29706	6	0.7764	0.7782
phm-2	MYb11	Bt679	0.5	One Sample T-test	-1.16775	3	0.192	0.192
phm-2	OP50	Bt679	0.5	One Sample T-test	-4.047	3	0.02716	0.082	(*)
phm-2	MYb11	Bt679	OP50	Two Sample T-test	1.6914	6	0.1417	0.192
pmk-1	MYb11	Bt679	0.5	One Sample T-test	-14.427	3	< 0,001	0.002166	**
pmk-1	OP50	Bt679	0.5	One Sample T-test	-4.5989	3	0.01932	0.01932	*
pmk-1	MYb11	Bt679	OP50	Two Sample T-test	-3.5302	6	0.01236	0.01932	*
N2	MYb11	no Bt	0.5	One Sample T-test	1.9151	4	0.128	0.192
N2	OP50	no Bt	0.5	One Sample T-test	-0.52733	4	0.6259	0.6259
N2	MYb11	no Bt	OP50	Two Sample T-test	1.8674	8	0.0988	0.192
dbl-1	MYb11	no Bt	0.5	One Sample T-test	-1.8209	4	0.1427	0.21405
dbl-1	OP50	no Bt	0.5	One Sample T-test	-2.3639	4	0.07734	0.21405
dbl-1	MYb11	no Bt	OP50	Two Sample T-test	-0.16234	8	0.8751	0.8756
phm-2	MYb11	no Bt	0.5	One Sample T-test	-9.3239	4	< 0,001	0.00110475	**
phm-2	OP50	no Bt	0.5	One Sample T-test	-14.765	4	< 0,001	< 0,001	***
phm-2	MYb11	no Bt	OP50	Two Sample T-test	0.56436	8	0.588	0.588
pmk-1	MYb11	no Bt	0.5	One Sample T-test	11.637	4	< 0,001	< 0,001	***
pmk-1	OP50	no Bt	0.5	One Sample T-test	-1.3965	4	0.2351	0.2351
pmk-1	MYb11	no Bt	OP50	Two Sample T-test	5.2575	8	< 0,001	0.0011502	**

### Sheet: Table S2-6
Table S2-6. Statistical analyses of P. lurida MYb11 colonisation rates in different C. elegans genotypes (Figure S1A), p-values corrected for multiple comparisons with FDR, n = 5.
Shapiro-Wilk Normality test
C. elegans strain	bacterium	Bt strain	p-value	asterisk
N2	MYb11	no Bt	0.0326149	*
dbl-1	MYb11	no Bt	0.0447153	*
sma-6	MYb11	no Bt	0.748995
phm-2	MYb11	no Bt	0.308713
tnt-3	MYb11	no Bt	0.0273993	*
tir-1	MYb11	no Bt	0.10106
pmk-1	MYb11	no Bt	0.000924444	**
daf-2	MYb11	no Bt	0.0250728
daf-16	MYb11	no Bt	0.0812187
nhr-8	MYb11	no Bt	0.162468
Pairwise comparisons using Wilcoxon rank sum exact test
C. elegans strain	bacterium	Bt strain	comparison	p-value	corrected p-value	asterisk
dbl-1	MYb11	no Bt	N2	0.0079	0.022	*
sma-6	MYb11	no Bt	N2	0.0079	0.022	*
phm-2	MYb11	no Bt	N2	0.0079	0.022	*
tnt-3	MYb11	no Bt	N2	0.0159	0.026	*
tir-1	MYb11	no Bt	N2	0.0159	0.026	*
pmk-1	MYb11	no Bt	N2	0.6905	0.84
daf-2	MYb11	no Bt	N2	0.0159	0.026	*
daf-16	MYb11	no Bt	N2	0.5476	0.725
nhr-8	MYb11	no Bt	N2	1	1

### Sheet: Table S2-7
Table S2-7. Statistical analysis of survival rates of different C. elegans genotypes on P. lurida MYb11 after infection with different concentrations of B. thuringiensis Bt679 spores (Figure S1B), p-values corrected for multiple comparisons with FDR, n = 4.
Generalized linear model, post hoc analysis via Tukey HSD
model: glm(formula = cbind(worms alive, worms dead) ~ worm strain and food bacterium + Bt concentration, family = binomial)
C. elegans strain	bacterium	Bt strain	comparison	estimate	standard error	z-value	p-value	corrected p-value	asterisk
dbl-1	MYb11	Bt679	N2	-0.0484	0.268	-0.181	0.85665	0.8761
sma-6	MYb11	Bt679	N2	-0.21547	0.25568	-0.843	0.39939	0.4289
phm-2	MYb11	Bt679	N2	-2.2865	0.23623	-9.679	< 0,001	< 0,001	***
tnt-3	MYb11	Bt679	N2	-1.136	0.2332	-4.872	< 0,001	< 0,001	***
tir-1	MYb11	Bt679	N2	-3.63578	0.23575	-15.422	< 0,001	< 0,001	***
pmk-1	MYb11	Bt679	N2	-4.94681	0.28159	-17.567	< 0,001	< 0,001	***
daf-2	MYb11	Bt679	N2	-0.2839	0.28427	-0.999	0.31793	0.3765
daf-16	MYb11	Bt679	N2	-0.5576	0.3008	-1.854	0.06377	0.087	(*)
nhr-8	MYb11	Bt679	N2	0.27079	0.26661	1.016	0.30977	0.3765
